# Variation in microbial feature perception in the Rutaceae family with immune receptor conservation in citrus

**DOI:** 10.1101/2022.07.15.500235

**Authors:** Jessica Trinh, Tianrun Li, Jessica Y. Franco, Tania Y. Toruño, Danielle M. Stevens, Shree P. Thapa, Justin Wong, Rebeca Pineda, Emmanuel Ávila de Dios, Tracy L. Kahn, Danelle K. Seymour, Chandrika Ramadugu, Gitta L. Coaker

## Abstract

Although much is known about the responses of model plants to microbial features, we still lack an understanding of the extent of variation in immune perception across members of a plant family. In this work, we analyzed immune responses in *Citrus* and wild relatives, surveying 86 Rutaceae genotypes with differing leaf morphologies and disease resistances. We found that responses to microbial features vary both within and between members. Species in two subtribes, the Balsamocitrinae and Clauseninae, can recognize all tested microbial features (flg22, csp22, chitin), including one from *Candidatus* Liberibacter species (csp22_*C*Las_), the bacterium associated with citrus greening disease aka Huanglongbing. We investigated differences at the receptor level for flagellin perception (FLS2 receptor) and chitin perception (LYK5 receptor) in citrus genotypes. We were able to characterize two genetically linked *FLS2* homologs from ‘Frost Lisbon’ lemon (responsive) and ‘Washington navel’ orange (non-responsive). Surprisingly, *FLS2* homologs from responding and non-responding genotypes were expressed in citrus and functional when transferred to a heterologous system. ‘Washington navel’ orange weakly responds to chitin, but ‘Tango’ mandarin exhibits a robust response. LYK5 alleles were identical or nearly-identical between the two genotypes and able to complement the *Arabidopsis lyk4/lyk5-2* mutant with respect to chitin perception. Collectively, our data indicates that differences in chitin and flg22 perception in these citrus genotypes are not the result of sequence polymorphisms at the receptor level. These findings shed light onto the diversity of perception of microbial features and highlight genotypes capable of recognizing polymorphic pathogen features.
