## Supplemental Table 1 for "Variation in microbial feature perception in the Rutaceae family with immune receptor conservation in citrus"

### Sheet: Alphabetical order
Table S1. Information on the Rutaceae genotypes used for this study.
Sl.No.	Botanical name, IDa, Locationb	Tribe	Subtribe	Common name	HLB hostc	CLas csp22	Csp22	Chitin	Flg22	HLB host info from:
1	Aegle marmelos (L.) Corrêa (3140)[R-F]	Citreae	Balsamocitrinae	'Indian bael'	H(Tol)	No	No	var	Yes	Ramadugu et al. 2016
2	Aeglopsis chevalieri Swingle (2878)[R-F]	Citreae	Balsamocitrinae	'Chevalier’s Aeglopsis'	H(Tol)	Yes	Yes	Yes	Yes	Ramadugu et al. 2016
3	Afraegle gabonensis(Swingle) Engl. (PI 600635)[R-G]	Citreae	Balsamocitrinae	'Gabon powder-flask'	H(P)	var	Yes	Yes	No
4	Afraegle paniculata (Schum.) Engl. (4033)[R-G]	Citreae	Balsamocitrinae	'Nigerian powder-flask'	H(P)	Yes	Yes	Yes	Yes
5	Atalantia ceylanica (Arn.) Oliv. (3725)[R-F]	Citreae	Citrinae	'Atalantia'	H	No	No	Yes	No	Alves et al. 2021
6	Atalantia citroidesPierre ex Guillaumin (PI 539145)[R-G]	Citreae	Citrinae	'Cochin China atalantia'	H	No	Yes	Yes	No	Alves et al. 2021
7	Atalantia monophylla (L.) DC. (4189)[R-G]	Citreae	Citrinae	'Indian atalantia'	H(P)	No	No	Yes	No
8	Atalantia simplicifolia (Roxb.) Engl. (PI 600634)[R-G]	Citreae	Citrinae	'Malayan atalantia'	H(P)	No	var	Yes	No
9	Balsamocitrus dawei Stapf (3514)[R-F]	Citreae	Balsamocitrinae	'Uganda powder flask'	H(Tol)	Yes	Yes	Yes	Yes	Ramadugu et al. 2016
10	Bergera koenigii L. (Murraya koenigii) (3165)[R-F,R-G,D-G]	Clauseneae	Clauseninae	'Curry leaf'	H(Res)	Yes	Yes	Yes	var	Ramadugu et al. 2016
11	Citropsis daweana Swingle & M. Kellerm. (3294)[R-F]	Citreae	Citrinae	'Mozambique cherry orange'	H(P)	No	No	Yes	No
12	Citropsis gabunensis (Engl.) Swingle & M. Kellerm. (3286)[R-G]	Citreae	Citrinae	'Gabon cherry-orange'	NK	No	Yes	Yes	Yes
13	Citropsis gillettiana Swingle & M. Kellerm. (3296)[R-F]	Citreae	Citrinae	'Gillet’s cherry-orange'	H	No	No	Yes	Yes	Alves et al. 2021
14	Citropsis schweinfurthii (Engl.) Swingle & M. Kellerm. (3126)[R-G]	Citreae	Citrinae	'Uganda cherry-orange'	NK	No	No	Yes	Yes
15	Citrus australasica F. Muell. (Microcitrus australasica) (1484)[R-F,D-G]	Citreae	Citrinae	'Australian finger lime'	H(Tol)	No	Yes	Yes	No	Ramadugu et al. 2016
16	Citrus australis (A. Cunn. ex Mudie) Planch. (Microcitrus australis) (3673)[R-F]	Citreae	Citrinae	'Australian round lime'	H(Tol)	No	No	Yes	No	Ramadugu et al. 2016
17	Citrus garrawayae F. M. Bailey (Microcitrus garrawayae) (4265)[R-F]	Citreae	Citrinae	'Garroway's Australian wild lime'	H(P)	No	Yes	Yes	Yes
18	Citrus glauca (Lindl.) Burkill (Eremocitrus glauca) (3463)[R-F]	Citreae	Citrinae	'Australian desert lime'	H(Res)	var	Yes	Yes	No	Ramadugu et al. 2016
19	Citrus glauca × C. ×limon (2439)[R-F,D-G]	Citreae	Citrinae	'Eremolemon'	H(Res)	No	Yes	Yes	Yes	Ramadugu et al. 2016
20	Citrus halimii B.C. Stone (3780)[R-G]	Citreae	Citrinae	'Mountain' citron	H(Tol)	No	No	Yes	No	Ramadugu et al. 2016
21	Citrus hybrid (Duncan grapefruit × Citrus trifoliata) (3771)[R-F]	Citreae	Citrinae	'Swingle citrumelo'	H(Sus)	No	Yes	Yes	No	Ramadugu et al. 2016
22	Citrus hybrid (Microcitrus × Fortunella) (1466)[R-F]	Citreae	Citrinae	'Faustrimedin'	H(Tol)	No	Yes	Yes	No	Ramadugu et al. 2016
23	Citrus indica Tanaka (3163)[R-G]	Citreae	Citrinae	'Indian wild orange'	H(P)	No	Yes	Yes	Yes
24	Citrus inodora F.M. Bailey (Microcitrus inodora) (3784)[R-F,R-G,D-G]	Citreae	Citrinae	'Large-leaf Australian wild lime'	H(Tol)	No	Yes	Yes	Yes	Ramadugu et al. 2016
25	Citrus maxima (Burm.) Merr. (2421)[R-F]	Citreae	Citrinae	'Siamese pummelo'	H(P)	No	No	Yes	Yes
26	Citrus trifoliata L. (Poncirus trifoliata) (1717)[R-F]	Citreae	Citrinae	'Pomeroy' trifoliate	H	No	No	Yes	No	Alves et al. 2021
27	Citrus trifoliata L. (Poncirus trifoliata) (3330A)[R-F]	Citreae	Citrinae	'Flying Dragon'	H(P)	No	No	Yes	No
28	Citrus trifoliata L. (Poncirus trifoliata) (3549)[R-F]	Citreae	Citrinae	'Simmons trifoliate' hybrid	H(Tol)	No	No	No	No	Ramadugu et al. 2016
29	Citrus virgata Mabb. (Microcitrus virgata) (1485)[R-F]	Citreae	Citrinae	'Sydney hybrid'	H(Tol)	No	Yes	Yes	No	Ramadugu et al. 2016
30	Citrus warburgiana (F. M. Bailey) Tanaka (Microcitrus warburgiana) (3298)[R-G]	Citreae	Citrinae	'New Guinea wild lime'	H	No	Yes	Yes	No	Alves et al. 2021
31	Citrus wintersii Mabb. (Microcitrus papuana) (4111)[R-G]	Citreae	Citrinae	'Brown river finger lime'	H	No	Yes	Yes	No	Alves et al. 2021
32	Citrus ×aurantiifolia (Christm.) Swingle (1710)[R-F,R-G]	Citreae	Citrinae	'Mexican lime'	H	No	Yes	Yes	No	Ramadugu et al. 2016
33	Citrus ×aurantium L. (2598)[R-F]	Citreae	Citrinae	'Temple' tangor	H	No	Yes	Yes	Yes	Stover et al. 2014
34	Citrus ×aurantium L. (3020)[R-F]	Citreae	Citrinae	'Wilking' mandarin	H(P)	No	Yes	Yes	Yes
35	Citrus ×aurantium L. (3128)[R-F]	Citreae	Citrinae	'Marsh' grapefruit	H	No	No	Yes	No	Stover et al. 2014
36	Citrus ×aurantium L. (3363)[R-F,D-G]	Citreae	Citrinae	'Belady' mandarin	H(Sus)	No	No	No	Yes	Ramadugu et al. 2016
37	Citrus ×aurantium L. (3560)[R-F]	Citreae	Citrinae	'Fortune' mandarin	H	No	No	Yes	No
38	Citrus ×aurantium L. (3569)[R-F]	Citreae	Citrinae	'Encore' mandarin	H	No	var	var	Yes
39	Citrus ×aurantium L. (3649)[R-F]	Citreae	Citrinae	'Bower' mandarin	H	No	var	var	No
40	Citrus ×aurantium L. (3769)[R-F,D-G]	Citreae	Citrinae	'New Zealand' grapefruit	H	No	No	var	Yes
41	Citrus ×aurantium L. (3845)[R-F]	Citreae	Citrinae	'King' tangor	H(Sus)	No	Yes	Yes	Yes	Ramadugu et al. 2016
42	Citrus ×aurantium L. (3851)[R-F]	Citreae	Citrinae	'Lee' mandarin	H(Sus)	No	No	Yes	No	Ramadugu et al. 2016
43	Citrus ×aurantium L. (3916)[R-F,D-G]	Citreae	Citrinae	'Rio Red' grapefruit	H	No	No	Yes	No
44	Citrus ×aurantium L. (3955)[R-F,D-G]	Citreae	Citrinae	'Midknight Valencia' orange	H	No	No	Yes	No	Stover et al. 2014
45	Citrus ×aurantium L. (3990)[R-F,D-G]	Citreae	Citrinae	'Fallglo' mandarin	H	var	Yes	Yes	No	Stover et al. 2014
46	Citrus ×aurantium L. (4003)[R-F]	Citreae	Citrinae	'Sun Chu Sha Kat' mandarin	H(Sus)	No	No	Yes	Yes	Ramadugu et al. 2016
47	Citrus ×aurantium L. (4183)	Citreae	Citrinae	'Tango' mandarin	H	No	Yes	Yes	Yes
48	Citrus ×aurantium L. (1241A)	Citreae	Citrinae	'Washington navel' orange	H	No	Yes	Yes	No	Stover et al. 2014
49	Citrus ×aurantium L. (279)[R-F]	Citreae	Citrinae	'Algerian' clementine mandarin	H	Yes	No	Yes	No
50	Citrus ×limon (L.) Osbeck (3005)[R-F,D-G]	Citreae	Citrinae	'Frost nucellar Eureka' lemon	H(Sus)	No	Yes	Yes	Yes	Ramadugu et al. 2016
51	Citrus ×limon (L.) Osbeck (3013)[R-F,D-G]	Citreae	Citrinae	'Frost Lisbon' lemon	H	No	Yes	Yes	Yes
52	Clausena anisata (Willd.) Hook. f. (3788)[R-G]	Clauseneae	Clauseninae	'Horsewood'	H	Yes	Yes	Yes	Yes
53	Clausena excavata Burm. f. (3166)[R-F,D-G]	Clauseneae	Clauseninae	'Pink wampee'	I	No	No	Yes	Yes	Ramadugu et al. 2016
54	Clausena harmandiana (Pierre) Guillaumin (4034)[R-G]	Clauseneae	Clauseninae		H	Yes	Yes	Yes	Yes
55	Clausena lansium (Lour.) Skeels (4234)[R-F]	Clauseneae	Clauseninae	'Wampee'	H	No	No	Yes	No	DPIe
56	Clymenia polyandra (Tanaka) Swingle (3284)[R-G]	Citreae	Citrinae		NK	No	Yes	Yes	No
57	Esenbeckia runyonii C. V. Morton (PI 539719)[R-G]	d			NK	No	No	Yes	No
58	'Faustrime' hybrid (PI 539808)[R-F]	Citreae	Citrinae		H	No	Yes	Yes	No
59	Feroniella oblata Swingle (3510)[R-F]	Citreae	Balsamocitrinae	'Indochina feroniella'	NK	No	No	No	var
60	Fortunella hindsii (Champ. ex Benth.) Swingle (3789)[R-F]	Citreae	Citrinae	'Kumquat'	H	No	No	No	No
61	Fortunella margarita (Lour.) Swingle (3877)[R-F,D-G]	Citreae	Citrinae	'Nagami' kumquat	H	No	No	Yes	No	DPI
62	Fortunella polyandra (Ridl.) Tanaka (3901)[R-G]	Citreae	Citrinae	'Malayan' kumquat	H	No	No	Yes	Yes
63	Glycosmis mauritiana (Lam.) Tanaka (PI 600641)[R-G]	Clauseneae	Clauseninae	'Orange berry'	NK	No	var	Yes	Yes
64	Glycosmis pentaphylla (Retz.) DC. (3285)[R-F,D-G]	Clauseneae	Clauseninae	'Orange berry'/'Gin berry'	I	No	var	Yes	No	Ramadugu et al. 2016
65	Glycosmis perakensis V. Naray. (PI 600638)[R-G]	Clauseneae	Clauseninae		NK	No	var	Yes	No
66	Glycosmis trichanthera Guillaumin (RRUT 12)[R-G]	Clauseneae	Clauseninae		NK	No	No	No	No
67	Limnocitrus littoralis(Miq.) Swingle (RRUT 26)[R-G]	Citreae	Citrinae	'Swamp orange'	NK	No	Yes	Yes	Yes
68	Limonia acidissima L. (3299)[R-G]	Citreae	Balsamocitrinae	'Indian wood apple'	H	No	Yes	Yes	Yes	DPI
69	Merrillia caloxylon (Ridl.) Swingle (PI 539733)[R-G]	Clauseneae	Merrilliinae		NK	No	No	Yes	Yes
70	Micromelum minutum (G. Forst.) Wight & Arn. (PI 600637)[R-G]	Clauseneae	Micromelinae	'Lime berry'	NK	No	No	Yes	No
71	Murraya ovatifoliolata (Engl.) Domin (RRUT139)[R-G]	Clauseneae	Clauseninae	'Murraya sp. ex-Wongarra'	H(P)	No	No	Yes	Yes
72	Murraya paniculata (L.) Jack (1637)[R-F,D-G]	Clauseneae	Clauseninae	'Orange jasmine'	H(Res)	No	Yes	Yes	Yes	Ramadugu et al. 2016, Cifuentes-Arenas et al. 2019
73	Murraya paniculata (L.) Jack (3171)[R-F]	Clauseneae	Clauseninae	'Hawaiian mock orange'	H(Tol)	No	No	Yes	Yes	Ramadugu et al. 2016
74	Naringi crenulata (Roxb.) Nicolson (2879)[R-F]	Citreae	Citrinae	'Hesperethusa'	H	No	No	No	No	Alves et al. 2021
75	Oxanthera neocaledonica (Guillaumin) Tanaka (3793)[R-G]	Citreae	Triphasiinae	'Large-leaf oxanthera/false orange'	NK	No	Yes	Yes	Yes
76	Pamburus missionis (Wall. ex Wight) Swingle (3511)[R-G]	Citreae	Triphasiinae		H	No	No	Yes	Yes	DPI
77	Paramignya lobata Burkill (PI 600642)[R-G]	Citreae	Triphasiinae		NK	No	No	Yes	No
78	Paramignya scandens (Griff.) Craib (PI 109758)[R-F]	Citreae	Triphasiinae		NK	No	Yes	Yes	Yes
79	Pleiospermium alatum (Wight & Arn.) Swingle (3117)[R-F]	Citreae	Citrinae	'Ceylon orangeaster'	NK	No	No	Yes	No
80	Pleiospermium latialatum Swingle (PI 600643)[R-G]	Citreae	Citrinae	'North Borneo orangeaster'	H	No	No	Yes	No	Alves et al. 2021
81	Severinia buxifolia (Poir.) Ten. (1497)a[R-F]b	Citreae	Citrinae	'Chinese Box orange'	H(Sus)	No	Yes	Yes	Yes	Ramadugu et al. 2016
82	Severinia disticha (Blanco) Swingle (PI 607467)[R-G]	Citreae	Citrinae	'Phillippine box orange'	H	No	No	Yes	No
83	Swinglea glutinosa (Blanco) Merr. (3288)[R-F]	Citreae	Balsamocitrinae	'Tabog'	H	No	No	Yes	Yes	Cifuentes-Arenas et al. 2019
84	Triphasia trifolia (Burm. f.) P. Wilson (PI 539800)[R-G]	Citreae	Triphasiinae	'Trifoliate limeberry'	H	No	Yes	Yes	Yes	DPI
85	Vepris lanceolata (Lam.) G. Don (RSD 2009008)[R-G]	d		'White ironwood'	NK	No	Yes	Yes	No
86	Zanthoxylum fagara (L.) Sarg. (IVNO 7894)[R-F]	d		'Wild lime'	H(Res)	No	No	No	No	Ramadugu et al. 2016
a Plant ID: Citrus Research Center (CRC) number/Plant Introduction number (PI), Inventory number (IVNO), Riverside Rutacease Accession number (RRUT).
b Location: Riverside-Field (R-F); Riverside-Greenhouse (R-G); Davis-Greehouse (D-G).
c HLB host status: Immune (I); Host (H); Susceptible host (H(Sus)); Tolerant host (H(Tol)); Resistant host (H(Res)); Probable host (H(P)); Not known (NK).
d Most of the taxa (83/86) listed in the table belong to the subfamily Aurantioideae; Esenbeckia runyonii, Vepris lanceolata and Zanthoxylum fagara belong to the subfamily Zanthoxyloideae (Appelhans et al. 2021). Information on Aurantioideae tribes and subtribe is based on classification by Nagano et al. 2018.
e DPI = Division of Plant Industry in Florida. The DPI's host list can be found here: https://www.fdacs.gov/content/download/24041/file/hostlist.pdf
