## Supplemental Table 3 for "Variation in microbial feature perception in the Rutaceae family with immune receptor conservation in citrus"

### Sheet: Sheet1
Table S3. LYK5 sequences used to build the phylogenetic tree in Figure 4a.
XP_Accession	Annotation	Tip_label	Plant_Species	Plant_family	Designation	Blast Taxid	Common Name	Genome Accession	Chromosome	Gene ID	In final tree post filtering?
NP_180916.1	LYK5	Arabidopsis_thaliana	A. thaliana	Brassicaceae	Eudicots	Arabidopsis thaliana (taxid:3702)		PRJNA10719	2	AT2G33580	Yes
XP_010413840.1	LYK5	Camelina_sativa	C. sativa	Brassicaceae	Eudicots	Camelina sativa (taxid:90675)	False Flax	PRJNA264159	7	LOC104700086	Yes
XP_010469453.1	LYK5-like								16	LOC104749508	Yes
XP_010509863.1	LYK5-like								5	LOC104786206	Yes
XP_006295585.1	LYK5	Capsella_rubella	C. rubella	Brassicaceae	Eudicots	Capsella rubella (taxid:81985)		PRJNA230563	Unknown	LOC17888407	Yes
XP_013671298.1	LYK5-like	Brassica_napus	B. napus	Brassicaceae	Eudicots	Brassica napus (taxid:3708)	Rapeseed	PRJNA293435	C4	LOC106375840	Yes
XP_013662422.1	LYK5-like								A9	LOC106367239	Yes
XP_009141328.1	LYK5	Brassica_rapa	B. rapa	Brassicaceae	Eudicots	Brassica rapa (taxid:3711)	Field Mustard	PRJNA249065	A04	LOC103865281	Yes
XP_029126859.1	LYK5	Cajanus_cajan	C. cajan	Fabaceae	Eudicots	Cajanus cajan (taxid:3821)	Pigeon Pea	PRJNA376605	3	LOC109797264	Yes
TKY57014.1	LYK5	Spatholobus_suberectus	S. suberectus	Fabaceae	Eudicots	Spatholobus suberectus (taxid:455371)		PRJNA482912	6	E2542_SST21460	Yes
XP_017430370.1	LYK5	Vigna_angularis	V. angularis	Fabaceae	Eudicots	Vigna angularis (taxid:3914)	Adzuki Bean	PRJNA328963	7	LOC108338149	Yes
XP_014505078.1	LYK5	Vigna_radiata_var_radiata	V. radiata var. radiata	Fabaceae	Eudicots	Vigna radiata var. radiata (taxid:3916)	Mung Bean	PRJNA301363	6	LOC106765096	Yes
XP_027940256.1	LYK5	Vigna_unguiculata	V. unguiculata	Fabaceae	Eudicots	Vigna unguiculata (taxid:3917)	Cowpea	PRJNA521068	8	LOC114194316	Yes
XP_003616926.2	LYK5	Medicago_truncatula	M. truncatula	Fabaceae	Eudicots	Medicago truncatula (taxid:3880)	Barrel Clover	PRJNA702529	5	LOC11433363	Yes
XP_003601388.3	LYK5								3	LOC11429042	Yes
XP_031404507.1	LYK5	Punica_granatum	P. granatum	Lythraceae	Eudicots	Punica granatum (taxid:22663)	Pomegranate	PRJNA580467	1	LOC116213626	Yes
XP_031406608.1	LYK5-like								7	LOC116215151	Yes
XP_030514269.1	LYK5	Rhodamnia_argentea	R. argentea	Myrtaceae	Eudicots	Rhodamnia argentea (taxid:178133)	White Myrtle	PRJNA836871	2	LOC115728052	Yes
XP_042507026.1	LYK5	Macadamia_integrifolia	M. integrifolia	Proteaceae	Eudicots	Macadamia integrifolia (taxid:60698)	Macadamia Nut	PRJNA748012	7	LOC122083333	Yes
XP_043711390.1	LYK5	Telopea_speciosissima	T. peciosissima	Proteaceae	Eudicots	Telopea speciosissima (taxid:54955)		PRJNA765358	4	LOC122660235	Yes
XP_010270638.1	LYK5-like	Nelumbo_nucifera	N. nucifera	Nelumbonaceae	Eudicots	Nelumbo nucifera (taxid:4432)	Sacred Lotus	PRJNA264089	Unknown	LOC104606908	Yes
XP_010275837.1	LYK5-like								Unknown	LOC104610758	Yes
XP_020109757.1	LYK5-like	Ananas_comosus	A. comosus	Bromeliaceae	Monocots	Ananas comosus (taxid:4615)	Pineapple	PRJNA371634	Linkage Group 19	LOC109725100	Yes
XP_020109553.1	LYK5-like								Linkage Group 19	LOC109724960	Yes
XP_020084255.1	LYK5-like								Linkage Group 3	LOC109707424	No, removed due to odd domain structure which may skew tree
KAE8782801.1	LYK5	Hordeum_vulgare	H. vulgare	Poaceae	Monocots	Hordeum vulgare (taxid:4513)	Barley	PRJNA487965	Scaffold 605	D1007_43800	Yes
KAE8782796.1	LYK5								Scaffold 605	D1007_43792	Yes
KAE8793428.1	LYK5-like								Scaffold 355	D1007_31911	No, closer to At LYK3
XP_040376853.1	LYK5	Oryza_brachyantha	O. brachyantha	Poaceae	Monocots	Oryza brachyantha (taxid:4533)	Malo Sina	PRJNA232125	2	LOC102714707	Yes
XP_040381256.1	LYK5-like								6	LOC102702574	Yes
XP_015623069.1	LYK5	Oryza_sativa_Japonica_Group	O. sativa subsp. japonica	Poaceae	Monocots	Oryza sativa Japonica Group (taxid:39947)	Japanese Rice	PRJNA122	2	LOC9268762	Yes
XP_015643312.1	LYK5								6	LOC4341568	Yes
XP_015642396.1	LYK5								6	LOC4341567	Yes
XP_025812004.1	LYK5	Panicum_hallii	P. hallii	Poaceae	Monocots	Panicum hallii (taxid:206008)	Hall's panicgrass	PRJNA482138	1	LOC112889499	Yes
PWZ28177.1	LYK5	Zea_mays	Z. mays	Poaceae	Monocots	Zea mays (taxid:4577)	Maize	PRJNA358298	4	Zm00014a_041146	Yes
XP_020164009.2	LYK5	Aegilops_tauschii_subsp_strangulata	A. tauschii subsp. strangulata	Poaceae	Monocots	Aegilops tauschii subsp. strangulata (taxid:200361)		PRJNA702515	6D	LOC109749459	Yes
XP_020150460.2	LYK5								6D	LOC109735660	Yes
XP_020185086.2	LYK5								7D	LOC109770786	Yes
XP_020187858.1	LYK5								2D	LOC109773578	Yes
XP_020169341.2	LYK5								6D	LOC109754862	Yes
XP_037487189.1	LYK5-like	Triticum_dicoccoides	T. dicoccoides	Poaceae	Monocots	Triticum dicoccoides (taxid:85692)	Emmer Wheat	PRJNA531190	2B	LOC119365642	Yes
XP_037461922.1	LYK5-like								7A	LOC119332947	Yes
XP_037419289.1	LYK5-like								4A	LOC119284141	Yes
XP_037451244.1	LYK5-like								6B	LOC119321816	Yes
XP_037454515.1	LYK5-like								6B	LOC119324852	Yes
KAG1326821.1	LYK5-like	Cocos_nucifera	C. nucifera	Arecaceae	Monocots	Cocos nucifera (taxid:13894)	Coconut	PRJNA374600	1	COCNU_01G007550	Yes
XP_010913816.1	LYK5-like	Elaeis_guineensis	E. guineensis	Arecaceae	Monocots	Elaeis guineensis (taxid:51953)	Oil Palm	PRJNA268357	2	LOC105039373	Yes
XP_010913817.1	LYK5-like								2	LOC105039374	Yes
XP_038984149.1	LYK5	Phoenix_dactylifera	P. dactylifera	Arecaceae	Monocots	Phoenix dactylifera (taxid:42345)	Date Palm	PRJNA692501	1	LOC103701426	Yes
XP_038984152.1	LYK5-like								1	LOC113462358	Yes
RWW44345.1	hypothetical_protein	Ensete_ventricosum	E. ventricosum	Musaceae	Monocots	Ensete ventricosum (taxid:4639)	Derea	PRJNA341828	Contig 1	BHE74_00049899	Yes
XP_009395847.1	LYK5	Musa_acuminata_subsp_malaccensis	M. acuminata subsp. malaccensis	Musaceae	Monocots	Musa acuminata subsp. malaccensis (taxid:214687)	Banana	PRJNA262552	4	LOC103981003	Yes
PKA56570.1	LYK5	Apostasia_shenzhenica	A. shenzhenica	Orchidaceae	Monocots	Apostasia shenzhenica (taxid:1088818)	Orchid	PRJNA310678	Scaffold 88	AXF42_Ash015343	Yes
PKA52841.1	LYK5								Scaffold 118	AXF42_Ash001822	Yes
XP_020677521.1	LYK5	Dendrobium_catenatum	D. catenatum	Orchidaceae	Monocots	Dendrobium catenatum (taxid:906689)		PRJNA453230	Unknown	LOC110096093	Yes
XP_039134376.1	LYK5	Dioscorea_cayenensis_subsp_rotundata	D. cayenensis subsp. rotundata	Dioscoreaceae	Monocots	Dioscorea cayenensis subsp. rotundata (taxid:55577)	Guinea Yam	PRJNA695139	2	LOC120271763	Yes
TMW99906.1	hypothetical_protein	Solanum_chilense	S. chilense	Solanaceae	Eudicots	Solanum chilense (taxid:4083)		PRJNA508893	Scaffold 1197	EJD97_001733	No, closer to At LYK4
TMW99907.1	hypothetical_protein							PRJNA508893	Scaffold 1197	EJD97_001734	No, closer to At LYK4
XP_019224390.1	LYK5-like	Nicotiana_attenuata	N. attenuata	Solanaceae	Eudicots	Nicotiana attenuata (taxid:49451)		PRJNA355166	2	LOC109206074	No, closer to At LYK4
XP_015061890.1	LYK5-like	Solanum_pennellii	S. pennellii	Solanaceae	Eudicots	Solanum pennelli (taxid:28526)	Wild Tomato	PRJNA256426	12	LOC107007691	No, closer to At LYK4
XP_015065530.1	LYK5-like								2	LOC107010761	No, closer to At LYK4
KAH0700536.1	hypothetical_protein	Solanum_tuberosum	S. tuberosum	Solanaceae	Eudicots	Solanum tuberosum (taxid:4113)	Potato	PRJNA747998	2	KY284_014751	No, closer to At LYK4
KAH0734087.1	hypothetical_protein								12	KY285_009794	No, closer to At LYK4
XP_004252782.1	LYK5	Solanum_lycopersicum	S. lycopersicum	Solanaceae	Eudicots	Solanum lycopercicum (taxid:4081)	Tomato	PRJNA66163	12	LOC101268749	No, closer to At LYK4
XP_004233647.1	LYK5-like								2	LOC101258329	No, closer to At LYK4
XP_042988561.1	LYK5-like	Carya_illinoinensis	C. illinoinensis	Juglandaceae	Eudicots	Carya illinoinensis (taxid:32201)	Pecan	PRJNA754407	7	LOC122316092	Yes
XP_042991128.1	LYK5-like								8	LOC122318065	Yes
XP_041017675.1	LYK5	Juglans_microcarpa_x_Juglans_regia	J. microcarpa x J. regia	Juglandaceae	Eudicots	Juglans microcarpa x Juglans regia (taxid:2249226)		PRJNA726248	4D	LOC121259928	Yes
XP_018843092.1	LYK5-like	Juglans_regia	J. regia	Juglandaceae	Eudicots	Juglans regia (taxid:51240)	English Walnut	PRJNA350852	11	LOC109007739	Yes
XP_030951100.1	LYK5	Quercus_lobata	Q. obata	Fagaceae	Eudicots	Quercus lobata (taxid:97700)	Valley Oak	PRJNA574457	2	LOC115974737	Yes
XP_030969896.1	LYK5-like								5	LOC115990187	No, removed due to very low similarity to any At LYK
XP_023912979.1	LYK5	Quercus_suber	Q. suber	Fagaceae	Eudicots	Quercus suber (taxid:58331)		PRJNA433227	Unknown	LOC112024590	Yes
XP_034677033.1	LYK5	Vitis_riparia	V. riparia	Vitaceae	Eudicots	Vitis riparia (taxid:96939)	Riverbank Grape	PRJNA636344	18	LOC117907561	Yes
XP_034677034.1	LYK5-like								18	LOC117907562	Yes
XP_002277331.3	LYK5	Vitis_vinifera	V. vinifera	Vitaceae	Eudicots	Vitis vinifera (taxid:29760)	Wine Grape	PRJNA33471	18	LOC100258108	Yes
XP_021671711.1	LYK5	Hevea_brasiliensis	H. brasiliensis	Euphorbiaceae	Eudicots	Hevea brasiliensis (taxid:3981)	Rubber Tree	PRJNA394253	Unknown	LOC110658419	Yes
XP_021652803.1	LYK5-like								Unknown	LOC110644385	Yes
XP_012071767.1	LYK5	Jatropha_curcas	J. curcas	Euphorbiaceae	Eudicots	Jatropha curcas (taxid:180498)		PRJNA673911	Unknown	LOC105633737	No, closer to At LYK4
XP_012073533.1	LYK5								Unknown	LOC105635144	Yes
XP_002510756.1	LYK5	Ricinus_communis	R. communis	Euphorbiaceae	Eudicots	Ricinus communis (taxid:3988)	Castor Bean	PRJNA838012	2	LOC8269969	Yes
XP_002522569.2	LYK5								5	LOC8259229	Yes
XP_002533279.3	LYK5								7	LOC8272991	No, closer to At LYK4
XP_011041114.1	LYK5	Populus_euphratica	P. euphratica	Salicaceae	Eudicots	Populus euphratica (taxid:75702)	Euphrates Poplar	PRJNA268063	Unknown	LOC105137171	Yes
XP_010999939.1	LYK5-like								Unknown	LOC105107635	No, closer to At LYK3
XP_011025973.1	LYK5-like								Unknown	LOC105126714	Yes
XP_011009883.1	LYK5-like								Unknown	LOC105114876	No, closer to At LYK3
XP_002307830.2	LYK5	Populus_trichocarpa	P. trichocarpa	Salicaceae	Eudicots	Populus trichocarpa (taxid:3694)	Poplar	PRJNA17973	5	LOC7479122	Yes
XP_038702640.1	LYK5	Tripterygium_wilfordii	T. wilfordii	Celastraceae	Eudicots	Tripterygium wilfordii (taxid:458696)		PRJNA689611	6	LOC119999240	Yes
XP_038715666.1	LYK5-like								11	LOC120009241	No, closer to At LYK4
XP_022768869.1	LYK5-like	Durio_zibethinus	D. zibethinus	Malvaceae	Eudicots	Durio zibethinus (taxid:66656)	Durian	PRJNA407962	Unknown	LOC111312667	Yes
XP_022772795.1	LYK5-like								Unknown	LOC111315382	Yes
XP_022775263.1	LYK5-like								Unknown	LOC111317147	Yes
XP_022718677.1	LYK5-like								Unknown	LOC111276952	Yes
XP_022718676.1	LYK5-like								Unknown	LOC111276951	Yes
XP_017631612.1	LYK5	Gossypium_arboreum	G. arboreum	Malvaceae	Eudicots	Gossypium arboreum (taxid:29729)	Cotton	PRJNA335838	4	LOC108474195	Yes
XP_017644192.1	LYK5-like								8	LOC108484806	No, closer to At LYK4
XP_016697670.1	LYK5	Gossypium_hirsutum	G. hirsutum	Malvaceae	Eudicots	Gossypium hirsutum (taxid:3635)	Cotton	PRJNA713846	D11	LOC107913555	Yes
XP_016727798.1	LYK5								A11	LOC107939023	Yes
XP_016687524.2	LYK5-like								D5	LOC107905392	No, closer to At LYK4
XP_012492359.1	LYK5	Gossypium_raimondii	G. raimondii	Malvaceae	Eudicots	Gossypium raimondii (taxid:29730)	Cotton	PRJNA282644	7	LOC105804336	Yes
XP_012445275.1	LYK5-like								9	LOC105769292	No, closer to At LYK4
XP_012489156.1	LYK5-like								7	LOC105802202	Yes
XP_017977387.1	LYK5	Theobroma_cacao	T. cacao	Malvaceae	Eudicots	Theobroma cacao (taxid:3641)		PRJNA341501	5	LOC18599697	Yes
XP_007029832.2	LYK5								5	LOC18599699	Yes
XP_006410503.2	LYK5	Eutrema_salsugineum	E. salsugineum	Brassicaceae	Eudicots	Eutrema salsuginea (taxid:72664)		PRJNA231865	Unknown	LOC18026515	Yes
XP_016550462.1	LYK5-like	Capsicum_annuum	C. annuum	Solanaceae	Eudicots	Capsicum annum (taxid:4072)	Pepper	PRJNA814299	12	LOC107850445	No, closer to At LYK4
XP_016562232.1	LYK5-like								2	LOC107861409	No, closer to At LYK4
XP_016561194.1	lysM domain receptor-like kinase 4								2	LOC107860371	No, closer to At LYK4
XP_018484364.1	LYK5	Raphanus_sativus	R. sativus	Brassicaceae	Eudicots	Raphanus sativus (taxid:3726)		PRJNA344915	Unknown	LOC108855133	Yes
XP_010523260.1	LYK5	Tarenaya_hassleriana	T. hassleriana	Cleomaceae	Eudicots	Tarenaya hassleriana (taxid:28532)		PRJNA268022	Unknown	LOC104801645	Yes
PHT57316.1	hypothetical_protein	Capsicum_baccatum	C. baccatum	Solanaceae	Eudicots	Capsicum bacatum (taxid:33114)	Chili Pepper	PRJNA308879	2	CQW23_05802	No, closer to At LYK4
PHT57317.1	hypothetical_protein								2	CQW23_05803	No, closer to At LYK4
PHU27420.1	hypothetical_protein	Capsicum_chinense	C. chinense	Solanaceae	Eudicots	Capsicum chinense (taxid:80379)	Habenaro Pepper	PRJNA331024	2	BC332_05752	No, closer to At LYK4
PHU27419.1	hypothetical_protein								2	BC332_05751	No, closer to At LYK4
CAD6336214.1	unnamed_protein_product	Miscanthus_lutarioriparius	M. lutarioriparius	Poaceae	Monocots	Miscanthus lutarioriparia (taxid:422564)		PRJEB40463	18	NCGR_LOCUS60312	Yes
CAD6253530.1	unnamed_protein_product								9	NCGR_LOCUS37155	No, closer to At LYK4
XP_002451701.1	LYK5	Sorghum_bicolor	S. bicolor	Poaceae	Monocots	Sorghum bicolor (taxid:4558)	Sorghumm	PRJNA38691	4	LOC8079459	Yes
XP_020592581.1	LYK5	Phalaenopsis_equestris	P. equestris	Orchidaceae	Monocots	Phalaenopsis equestris (taxid:78828)		PRJNA382149	Unknown	LOC110033064	Yes
ONK79001.1	uncharacterized_protein	Asparagus_officinalis	A. officinalis	Asparagaceae	Monocots	Asparagus officinalis (taxid:4686)	Asparagus	PRJNA317340	1	A4U43_C01F1850
ONK60171.1	uncharacterized_protein								8	A4U43_C08F15130
KMZ57251.1	hypothetical_protein	Zostera_marina	Z. marina	Zosteraceae	Monocots	Zostera marina (taxid:29655)		PRJNA41721	Scaffold 88	ZOSMA_88G00710	No, closer to At LYK2
XP_016465329.1	LYK5-like	Nicotiana_tabacum	N. tabacum	Solanaceae	Eudicots	Nicotiana tabacum (taxid:4097)	Tobacco	PRJNA319578	Unknown	LOC107788176	No, closer to At LYK4
XP_016492533.1	LYK5-like								Unknown	LOC107812030	No, closer to At LYK4
AEO18237.1	Bti9	Nicotiana_benthamiana	N. benthamiana	Solanaceae	Eudicots	Nicotiana benthamania (taxid:4100)			Unknown	JN232974	No, closer to At LYK4
XP_021900824.1	LYK5	Carica_papaya	C. papaya	Caricaceae	Eudicots	Carica papaya (taxid:3649)	Papaya	PRJNA264084	Unknown	LOC110816805	Yes
PRJNA341828	LYK5-like								Unknown	LOC110825965	Yes
KAH9694132.1	LYK5	Citrus sinensis (sweet orange)	Citrus sinensis	Rutaceae	Eudicots	Citrus sinensis (taxid:2711)	'Midknight Valencia' orange	PRJNA736174	5	KPL70_016848	Yes
KAH9711579.1	LYK5								7	KPL71_019798	Yes
XP_006435494.1	LYK5	Citrus clementina	Citrus clementina	Rutaceae	Eudicots	Citrus clementina hort. ex Tanaka (taxid:85681)	Clementine	PRJNA232045	Unknown	LOC18040175	Yes
XP_024036693.1	LYK5-like								Unknown	LOC112096841	Yes
Eremolemon	LYK5	Eremolemon	Citrus glauca × C. × limon (Eremolemon)	Rutaceae	Eudicots	N/A - Citrus glauca × C. × limon (2439)	Eremolemon	N/A - Cloned and Sanger Sequenced	N/A	N/A	Yes
Microcitrus_australasica	LYK5	Microcitrus_australasica	Citrus australasica F. Muell. (Australian finger lime)	Rutaceae	Eudicots	N/A - Citrus australasica F. Muell. (Microcitrus australasica) (1484)	Australian finger lime	N/A - Cloned and Sanger Sequenced	N/A	N/A	Yes
Lisbon_lemon	LYK5	Lisbon_lemon	Citrus × limon (L.) Osbeck (Frost Lisbon lemon)	Rutaceae	Eudicots	N/A - Citrus × limon (L.) Osbeck (3013)	'Frost Lisbon' lemon	N/A - Cloned and Sanger Sequenced	N/A	N/A	Yes
Rio_red_grapefruit	LYK5	Rio_red_grapefruit	Citrus x aurantium (Rio Red grapefruit)	Rutaceae	Eudicots	N/A - Citrus x aurantium L. (3916)	'Rio Red' grapefruit	N/A - Cloned and Sanger Sequenced	N/A	N/A	Yes
Tango_mandarin	LYK5	Tango_mandarin	Citrus x aurantium (Tango mandarin)	Rutaceae	Eudicots	N/A - Citrus x aurantium L. (4183)	'Tango' mandarin	Submitted to Genbank	N/A	N/A	Yes
Washington_navel_orange	LYK5	Washington_navel_orange	Washington navel' orange	Rutaceae	Eudicots	N/A - Citrus × aurantium L. (1241A)	'Washington navel' orange	Submitted to Genbank	N/A	N/A	Yes
