## Supplemental Table 4 for "Variation in microbial feature perception in the Rutaceae family with immune receptor conservation in citrus"

### Sheet: Sheet1
Table S4. CERK1 sequences used to build the phylogenetic tree in Figure 4a.
XP_Accession	Annotation	Tip_label	Plant_Species	Plant_family	Designation	Blast Taxid	Common Name	Genome Accession	Chromosome	Gene ID	In final tree post filtering?
NP_566689.2	CERK1	Arabidopsis_thaliana	A. thaliana	Brassicaceae	Eudicots	Arabidopsis thaliana (taxid:3702)		PRJNA116	3	AT3G21630	Yes
XP_010510437.1	CERK1-isoform	Camelina_sativa	C. sativa	Brassicaceae	Eudicots	Camelina sativa (taxid:90675)	False Flax	PRJNA264159	1	LOC104786678	Yes
XP_019092715.1	CERK1-isoform								15	LOC104746591	Yes
XP_010488182.1	CERK1-isoform								19	LOC104766063	Yes
XP_010488178.1	CERK1-like								19	LOC104766059	Yes
XP_010466414.1	CERK1-like								15	LOC104746593	Yes
XP_010510418.1	CERK1-like								1	LOC104786669	Yes
XP_010490292.2	CERK1-like								19	LOC104768044	Yes
XP_023641807.1	CERK1-isoform	Capsella_rubella	C. rubella	Brassicaceae	Eudicots	Capsella rubella (taxid:81985)		PRJNA230563	Unknown	LOC17891813	Yes
XP_023642198.1	CERK1-isoform								Unknown	LOC17893262	Yes
XP_013692606.1	CERK1-like isoform	Brassica_napus	B. napus	Brassicaceae	Eudicots	Brassica napus (taxid:3708)	Rapeseed	PRJNA293435	C5	LOC106396684	Yes
XP_013743114.1	CERK1-like isoform								A5	LOC106445994	Yes
XP_009145469.1	CERK1-isoform	Brassica_rapa	B. rapa	Brassicaceae	Eudicots	Brassica rapa (taxid:3711)	Field Mustard	PRJNA249065	A05	LOC103869159	Yes
XP_020222022.2	CERK1-isoform	Cajanus_cajan	C. cajan	Fabaceae	Eudicots	Cajanus cajan (taxid:3821)	Pigeon Pea	PRJNA376605	8	LOC109804580	Yes
TKY72192.1	CERK1	Spatholobus_suberectus	S. suberectus	Fabaceae	Eudicots	Spatholobus suberectus (taxid:455371)		PRJNA482912	1	E2542_SST00930	Yes
TKY57029.1	CERK1								6	E2542_SST21475	Yes
XP_022642573.1	CERK1-isoform	Vigna_radiata_var_radiata	V. radiata var. radiata	Fabaceae	Eudicots	Vigna radiata var. radiata (taxid:3916)	Mung Bean	PRJNA301363	10	LOC106774891	Yes
XP_027930876.1	CERK1-like isoform	Vigna_unguiculata	V. unguiculata	Fabaceae	Eudicots	Vigna unguiculata (taxid:3917)	Cowpea	PRJNA521068	6	LOC114186981	Yes
XP_013462891.1	CERK1	Medicago_truncatula	M. truncatula	Fabaceae	Eudicots	Medicago truncatula (taxid:3880)	Barrel Clover	PRJNA702529	2	LOC25486225	Yes
OWM79803.1	hypothetical_protein	Punica_granatum	P. granatum	Lythraceae	Eudicots	Punica granatum (taxid:22663)	Pomegranate	PRJNA360679	Scaffold 59	CDL15_Pgr023215	Yes
XP_030552976.1	CERK1-like isoform	Rhodamnia_argentea	R. argentea	Myrtaceae	Eudicots	Rhodamnia argentea (taxid:178133)	White Myrtle	PRJNA836871	3	LOC115757036	Yes
XP_042485476.1	CERK1-like	Macadamia_integrifolia	M. integrifolia	Proteaceae	Eudicots	Macadamia integrifolia (taxid:60698)	Macadamia Nut	PRJNA748012	Unknown	LOC122065713	Yes
XP_042520030.1	CERK1-like								11	LOC122093694	Yes
XP_043692651.1	CERK1	Telopea_speciosissima	T. peciosissima	Proteaceae	Eudicots	Telopea speciosissima (taxid:54955)		PRJNA765358	10	LOC122643080	Yes
XP_043689469.1	CERK1-like								9	LOC122640369	Yes
DAD23452.1	hypothetical_protein	Nelumbo_nucifera	N. nucifera	Nelumbonaceae	Eudicots	Nelumbo nucifera (taxid:4432)	Sacred Lotus	PRJNA481856	1	HUJ06_024915	Yes
OAY64703.1	CERK1	Ananas_comosus	A. comosus	Bromeliaceae	Monocots	Ananas comosus (taxid:4615)	Pineapple	PRJNA300906	Scaffold 7698	ACMD2_12292	Yes
XP_044957860.1	CERK1-like	Hordeum_vulgare	H. vulgare	Poaceae	Monocots	Hordeum vulgare (taxid:4513)	Barley	PRJNA774802	7H	LOC123408894	Yes
XP_044955446.1	CERK1-like								6H	LOC123406006	Yes
XP_015695685.2	CERK1-isoform	Oryza_brachyantha	O. brachyantha	Poaceae	Monocots	Oryza brachyantha (taxid:4533)	Malo Sina	PRJNA232125	8	LOC102714037	Yes
XP_015650771.1	CERK1-isoform	Oryza_sativa_Japonica_Group	O. sativa subsp. japonica	Poaceae	Monocots	Oryza sativa Japonica Group (taxid:39947)	Japanese Rice	PRJNA122	8	LOC4346173	Yes
XP_025820009.1	CERK1	Panicum_hallii	P. hallii	Poaceae	Monocots	Panicum hallii (taxid:206008)	Hall's panicgrass	PRJNA482138	6	LOC112896292	Yes
XP_020396113.1	CERK1	Zea_mays	Z. mays	Poaceae	Monocots	Zea mays (taxid:4577)	Maize	PRJNA655717	7	LOC100281614	Yes
XP_020195791.1	CERK1	Aegilops_tauschii_subsp_strangulata	A. tauschii subsp. strangulata	Poaceae	Monocots	Aegilops tauschii subsp. strangulata (taxid:200361)		PRJNA702515	7D	LOC109781614	Yes
XP_045085413.1	CERK1								6D	LOC109787264	Yes
XP_037457510.1	CERK1-like	Triticum_dicoccoides	T. dicoccoides	Poaceae	Monocots	Triticum dicoccoides (taxid:85692)	Emmer Wheat	PRJNA531190	7A	LOC119328637	Yes
XP_037464680.1	CERK1-like								7B	LOC119336716	Yes
XP_037451154.1	CERK1-like								6B	LOC119321676	Yes
XP_010929489.1	CERK1-isoform	Elaeis_guineensis	E. guineensis	Arecaceae	Monocots	Elaeis guineensis (taxid:51953)		PRJNA268357	9	LOC105050961	Yes
XP_038985859.1	CERK1-isoform	Phoenix_dactylifera	P. dactylifera	Arecaceae	Monocots	Phoenix dactylifera (taxid:42345)	Date Palm	PRJNA692501	9	LOC103698741	Yes
XP_038989389.1	CERK1-isoform								14	LOC103712380	Yes
XP_009384348.1	CERK1-isoform	Musa_acuminata_subsp_malaccensis	M. acuminata subsp. malaccensis	Musaceae	Monocots	Musa acuminata subsp. malaccensis (taxid:214687)	Banana	PRJNA262552	11	LOC103971915	Yes
XP_009401599.1	CERK1-isoform								5	LOC103985580	Yes
PKA54809.1	CERK1	Apostasia_shenzhenica	A. shenzhenica	Orchidaceae	Monocots	Apostasia shenzhenica (taxid:1088818)	Orchid	PRJNA310678	Unknown	AXF42_Ash000644	Yes
PKA47588.1	CERK1								Unknown	AXF42_Ash014784	Yes
XP_020677969.1	CERK1-isoform	Dendrobium_catenatum	D. catenatum	Orchidaceae	Monocots	Dendrobium catenatum (taxid:906689)		PRJNA453230	Unknown	LOC110096388	Yes
XP_039146586.1	CERK1-like isoform	Dioscorea_cayenensis_subsp_rotundata	D. cayenensis subsp. rotundata	Dioscoreaceae	Monocots	Dioscorea cayenensis subsp. rotundata (taxid:55577)	Guinea Yam	PRJNA695139	19	LOC120283876	Yes
XP_039124492.1	CERK1-like isoform								5	LOC120260954	Yes
TMW85158.1	hypothetical_protein	Solanum_chilense	S. chilense	Solanaceae	Eudicots	Solanum chilense (taxid:4083)		PRJNA508893	Unknown	EJD97_023656	Yes
XP_015081610.1	CERK1-like isoform	Solanum_pennellii	S. pennellii	Solanaceae	Eudicots	Solanum pennelli (taxid:28526)	Wild Tomato	PRJNA256426	7	LOC107025340	Yes
XP_006357944.1	CERK1-like isoform	Solanum_tuberosum	S. tuberosum	Solanaceae	Eudicots	Solanum tuberosum (taxid:4113)	Potato	PRJNA225997	Unknown	LOC102600521	Yes
XP_006348156.1	CERK1-like isoform								Unknown	LOC102580507	Yes
XP_041026860.1	lysM domain receptor kinase	Juglans_microcarpa_x_Juglans_regia	J. microcarpa x J. regia	Juglandaceae	Eudicots	Juglans microcarpa x Juglans regia (taxid:2249226)		PRJNA726248	5S	LOC121267046	Yes
XP_018807525.2	lysM domain receptor kinase	Juglans_regia	J. regia	Juglandaceae	Eudicots	Juglans regia (taxid:51240)	English Walnut	PRJNA350852	4	LOC108980918	Yes
XP_035551712.1	lysM domain receptor kinase								1	LOC109001704	Yes
XP_018848473.2	lysM domain receptor kinase								10	LOC109011642	Yes
XP_034702212.1	lysM domain receptor kinase isoform	Vitis_riparia	V. riparia	Vitaceae	Eudicots	Vitis riparia (taxid:96939)	Riverbank Grape	PRJNA636344	12	LOC117926977	Yes
XP_034698416.1	lysM domain receptor kinase isoform								10	LOC117923989	Yes
XP_034698418.1	lysM domain receptor kinase isoform								10	LOC117923990	Yes
XP_021657488.1	lysM domain receptor kinase	Hevea_brasiliensis	H. brasiliensis	Euphorbiaceae	Eudicots	Hevea brasiliensis (taxid:3981)	Rubber Tree	PRJNA394253	Unknown	LOC110647806	Yes
XP_021686989.1	lysM domain receptor kinase								Unknown	LOC110669587	Yes
XP_020537666.1	lysM domain receptor kinase	Jatropha_curcas	J. curcas	Euphorbiaceae	Eudicots	Jatropha curcas (taxid:180498)		PRJNA673911	Unknown	LOC105640837	Yes
XP_010657225.1	lysM domain receptor kinase	Vitis_vinifera	V. vinifera	Vitaceae	Eudicots	Vitis vinifera (taxid:29760)	Wine Grape	PRJNA33471	12	LOC100255092	Yes
EEF37042.1	receptor kinase	Ricinus_communis	R. communis	Euphorbiaceae	Eudicots	Ricinus communis (taxid:3988)	Castor Bean	PRJNA16585	scaffold scf_1106159299014	RCOM_1115620	Yes
XP_011007196.1	CERK1-like isoform	Populus_euphratica	P. euphratica	Salicaceae	Eudicots	Populus euphratica (taxid:75702)	Euphrates Poplar	PRJNA268063	Unknown	LOC105112958	Yes
XP_011047220.1	CERK1-like isoform								Unknown	LOC105141644	Yes
XP_011002576.1	CERK1-like isoform								Unknown	LOC105109536	Yes
XP_024451466.1	lysM domain receptor kinase	Populus_trichocarpa	P. trichocarpa	Salicaceae	Eudicots	Populus trichocarpa (taxid:3694)	Poplar	PRJNA17973	2	LOC7489886	Yes
XP_024440256.1	lysM domain receptor kinase								14	LOC7462070	Yes
XP_038703409.1	lysM domain receptor kinase	Tripterygium_wilfordii	T. wilfordii	Celastraceae	Eudicots	Tripterygium wilfordii (taxid:458696)		PRJNA689611	6	LOC119999750	Yes
XP_038693220.1	lysM domain receptor kinase								22	LOC119991092	Yes
XP_022728262.1	CERK1-like	Durio_zibethinus	D. zibethinus	Malvaceae	Eudicots	Durio zibethinus (taxid:66656)	Durian	PRJNA407962	Unknown	LOC111283884	Yes
XP_016696402.2	CERK1	Gossypium_hirsutum	G. hirsutum	Malvaceae	Eudicots	Gossypium hirsutum (taxid:3635)	Cotton	PRJNA713846	D11	LOC107912640	Yes
XP_040973538.1	CERK1-like								A07	LOC121232135	Yes
XP_040953400.1	lysM domain receptor kinase								D07	LOC121219387	Yes
XP_016723442.2	CERK1-like								D10	LOC107935365	Yes
XP_017629390.1	CERK1-like isoform	Gossypium_arboreum	G. arboreum	Malvaceae	Eudicots	Gossypium arboreum (taxid:29729)	Cotton	PRJNA335838	4	LOC108472394	Yes
XP_017624424.1	CERK1-like isoform								1	LOC108468074	Yes
XP_012491128.1	CERK1-like isoform	Gossypium_raimondii	G. raimondii	Malvaceae	Eudicots	Gossypium raimondii (taxid:29730)	Cotton	PRJNA282644	7	LOC105803464	Yes
XP_012472688.1	CERK1-like isoform								1	LOC105789923	Yes
XP_012457116.1	CERK1-like isoform								11	LOC105778077	Yes
EOX93288.1	CERK1	Theobroma_cacao	T. cacao	Malvaceae	Eudicots	Theobroma cacao (taxid:3641)	Cacao	PRJNA51633	1	TCM_002137	Yes
XP_006406249.1	CERK1	Eutrema_salsugineum	E. salsugineum	Brassicaceae	Eudicots	Eutrema salsuginea (taxid:72664)		PRJNA268022	Unknown	LOC18023838	Yes
XP_016580574.1	CERK1-like isoform	Capsicum_annuum	C. annuum	Solanaceae	Eudicots	Capsicum annum (taxid:4072)	Pepper	PRJNA814299	7	LOC107878173	Yes
XP_016560163.1	CERK1-like isoform								2	LOC107859624	Yes
XP_016560162.1	CERK1-like isoform								2	LOC107859623	Yes
XP_016538526.2	CERK1-like isoform								8	LOC107839520	Yes
XP_016538522.2	CERK1-like isoform								8	LOC107839519	Yes
XP_018485899.1	CERK1-isoform	Raphanus_sativus	R. sativus	Brassicaceae	Eudicots	Raphanus sativus (taxid:3726)		PRJNA344915	Unknown	LOC108856564	Yes
XP_010524495.1	CERK1	Tarenaya_hassleriana	T. hassleriana	Cleomaceae	Eudicots	Tarenaya hassleriana (taxid:28532)		PRJNA268022	Unknown	LOC104802546	Yes
PHT56352.1	CERK1	Capsicum_baccatum	C. baccatum	Solanaceae	Eudicots	Capsicum bacatum (taxid:33114)	Chili Pepper	PRJNA308879	2	CQW23_04838	Yes
PHT56353.1	CERK1								2	CQW23_04839	Yes
PHU26763.1	CERK1	Capsicum_chinense	C. chinense	Solanaceae	Eudicots	Capsicum chinense (taxid:80379)	Habenaro Pepper	PRJNA331024	2	BC332_05095	Yes
CAD6245921.1	unnamed protein product	Miscanthus_lutarioriparius	M. lutarioriparius	Poaceae	Monocots	Miscanthus lutarioriparia (taxid:422564)		PRJEB40463	7	NCGR_LOCUS30203	Yes
CAD6264884.1	unnamed protein product								13	NCGR_LOCUS48189	Yes
CAD6224281.1	unnamed protein product								4	NCGR_LOCUS16585	Yes
XP_021321049.1	CERK1-isoform	Sorghum_bicolor	S. bicolor	Poaceae	Monocots	Sorghum bicolor (taxid:4558)	Sorghumm	PRJNA38691	7	LOC8060585	Yes
XP_021310111.1	CERK1-isoform								2	LOC8058983	Yes
XP_020581267.1	lysM domain receptor kinase isoform	Phalaenopsis_equestris	P. equestris	Orchidaceae	Monocots	Phalaenopsis equestris (taxid:78828)		PRJNA382149	Unknown	LOC110025249	Yes
XP_020600103.1	lysM domain receptor kinase isoform								Unknown	LOC110039404	Yes
XP_020246016.1	lysM domain receptor kinase	Asparagus_officinalis	A. officinalis	Asparagaceae	Monocots	Asparagus officinalis (taxid:4686)	Asparagus	PRJNA376608	9	LOC109823957	Yes
KMZ60282.1	CERK1	Zostera_marina	Z. marina	Zosteraceae	Monocots	Zostera marina (taxid:29655)		PRJNA41721	scaffold_5	ZOSMA_5G01480	Yes
KMZ60281.1	CERK1								scaffold_5	ZOSMA_5G01470	Yes
AEO18237.1	Bti9	Nicotiana_benthamania	N. benthamania	Solanaceae	Eudicots	Nicotiana benthamania (taxid:4100)		N/A	Unknown	JN232974.1	Yes
AEO18231.1	Lyk11								Unknown	JN232968.1	Yes
XP_016461721.1	CERK1-like isoform	Nicotiana_tabacum	N. tabacum	Solanaceae	Eudicots	Nicotiana tabacum (taxid:4097)	Tobacco	PRJNA319578	Unknown	LOC107785015	Yes
XP_016459329.1	CERK1-like									LOC107782899	Yes
XP_016436198.1	CERK1-like									LOC107762357	Yes
XP_016459978.1	CERK1-like									LOC107783516	Yes
XP_016459977.1	CERK1-like									LOC107783515	Yes
XP_016436209.1	CERK1-like									LOC107762365	Yes
XP_006469641.1	lysM domain receptor kinase	Citrus_sinensis	Citrus sinensis (sweet orange)	Rutaceae	Eudicots	Citrus sinensis (taxid:2711)	'Midknight Valencia' orange	PRJNA225998	2	LOC102622024	Yes
XP_024950853.1	lysM domain receptor kinase								2	LOC102617134	Yes
XP_006467386.1	CERK1								2	LOC102617620	Yes
XP_024047360.1	lysM domain receptor kinase	Citrus_clementina	Citrus clementina	Rutaceae	Eudicots	Citrus clementina hort. ex Tanaka (taxid:85681)	Clementine	PRJNA232045	Unknown	LOC18051028	Yes
XP_024046333.1	CERK1			Rutaceae					Unknown	LOC18050695	Yes
XP_024047810.1	CERK1-isoform			Rutaceae					Unknown	LOC18050694	Yes
Rio_red_grapefruit	CERK1	Rio_red_grapefruit	Citrus x aurantium (Rio Red grapefruit)	Rutaceae	Eudicots	N/A - Citrus x aurantium L. (3916)	'Rio Red' grapefruit	N/A - Cloned and Sanger Sequenced	N/A	N/A	Yes
Tango_mandarin	CERK1	Tango_mandarin	Citrus x aurantium (Tango mandarin)	Rutaceae	Eudicots	N/A - Citrus x aurantium L. (4183)	'Tango' mandarin	N/A - Cloned and Sanger Sequenced	N/A	N/A	Yes
Washington_navel_orange	CERK1	Washington_navel	Washington navel' orange	Rutaceae	Eudicots	N/A - Citrus × aurantium L. (1241A)	'Washington navel' orange	N/A - Cloned and Sanger Sequenced	N/A	N/A	Yes
