## Supplemental Table 2 for "Variation in microbial feature perception in the Rutaceae family with immune receptor conservation in citrus"

### Sheet: Sheet1
Table 2. Primers used in this study.
Name	Sequence	Purpose	Source
LYK5_qPCR_For	AGGTGTGCTTGTCCTTCTCG	qPCR for LYK5 expression in citrus	This study
LYK5_qPCR_Rev	TCCGATCCCAGCACCTATGA	qPCR for LYK5 expression in citrus	This study
LYK5_For	CACCATGGCTGCGTGTACACTCCAC	Forward primer to clone Arabidopsis LYK5 into pENTR-D-TOPO Gateway (GW) vector. No stop codon.	This study
LYK5_Rev	GTTGCCAAGAGAGCCGGAACG	Reverse primer to clone Arabidopsis LYK5 and its native promoter (-1000 base pairs into promoter) into pENTR-D-TOPO Gateway (GW) vector. No stop codon.	This study
Ccl 10000515m_gFor	CACCATGTCTGCTAAATTCTGCCGG	Forward primer to amplify Ccl 10000515m (putative LYK5 receptor) genomic DNA from citrus genotypes	This study
Ccl 10000515m_gRevNoStopCodon	GCTGCCTCTGCTGAGTGACCT	Forward primer to amplify Ccl 10000515m (putative LYK5 receptor) genomic DNA from citrus genotypes, no stop codon	This study
Ciclev620m594m823m_gFor	CACCATGCTCAAAAGCAATGAAACT	Forward primer to amplify Ciclev10030620m Ciclev10033594m and Ciclev10033823m (putative CORE receptors) genomic DNAs from citrus genotypes	This study
Ciclev620m311m_gRevNoStopCodon	GGCAGTCACGTAAGTTGCTGG	Reverse primer to amplify Ciclev10030620m and Ciclev10033311m (putative CORE receptors) genomic DNAs from citrus genotypes, no stop codon	This study
WNFLS2-1 qRT For 5' UTR	GAGGATCAAGACTTTTTTCCTTCTAG	qPCR For FLS2 expression in citrus	This study
WNFLS2-2 qRT For 5' UTR	GAACCCATGTGATTAGCTTGACAT	qPCR For FLS2 expression in citrus	This study
WNFLS2-1/2 qRT Rev 5'	ACTTCTTCTAAGCTTCGTTCTGCA	qPCR For FLS2 expression in citrus	This study
LL-GAPDH-F	TACATACTCAAGCCACGCCG	qPCR for GAPDH expression in 'Frost Lisbon' lemon	This study
LL-GAPDH-R	TGGTATGACAATGAGTGGGGC	qPCR for GAPDH expression in 'Frost Lisbon' lemon	This study
M.GAPDH-F	GGAAGGTCAAGATCGGAATCAA	qPCR for GAPDH expression in 'Washington navel' orange	Pang et al. 2020
M.GAPDH-R	CGTCCCTCTGCAAGATGACTCT	qPCR for GAPDH expression in 'Washington navel' orange	Pang et al. 2020
WN/TM WRKY22-F	TGCGAAAGCAGCAGCGTAAG	qPCR for WRKY22 expression in 'Washington navel' orange or 'Tango' mandarin	Pang et al. 2020
WN/TM WRKY22-R	TGTGTTGATTCTTCCCTCCTT	qPCR for WRKY22 expression in 'Washington navel' orange or 'Tango' mandarin	Pang et al. 2020
LL WRKY22-F	ATCCATTTCTGCTCCCACCG	qPCR for WRKY22 expression in 'Frost Lisbon' lemon	This study
LL WRKY22-R	CGCTGTCACCCTTTGCACTA	qPCR for WRKY22 expression in 'Frost Lisbon' lemon	This study
